# The Dark Ecology Dataset: Measurements of Biological Activity in US Weather Radar from 1995 to 2025

**DOI:** 10.64898/2026.06.20.733536

**Authors:** Daniel Sheldon, Kevin Winner, Iman Deznabi, Garrett Bernstein, Pankaj Bhambhani, Tsung-Yu Lin, Peter Desmet, Adriaan M. Dokter, Kyle G. Horton, Cecilia Nilsson, Benjamin M. Van Doren, Andrew Farnsworth, Frank A. La Sorte, Subhransu Maji

## Abstract

The US NEXRAD radar network has monitored the aerosphere over the US and its territories continuously since the 1990s and archived nearly 300 million radar volume scans. These data contain a wealth of information about the movements of birds, bats, and insects. Historically, this biological information was difficult to access due to the amount of data and challenges in analyzing it. In the last 15 years, fueled by computational and methodological advances, large-scale aeroecology research has blossomed. However, comprehensive analyses of the NEXRAD archive remain very costly. We collected measurements from every volume scan in the NEXRAD archive—nearly 300 million data files total—to assemble a dataset of aerial biological activity over the US from 1995 to 2025. The core data are vertical profiles, which summarize biological activity at different heights above the radar station for each volume scan. We also provide time series data products that aggregate vertical profiles to point measurements at radar stations across time. These data products can support a range of aeroecology analyses at significantly reduced effort.
