## Supplementary Table S1 for "The Dark Ecology Dataset: Measurements of Biological Activity in US Weather Radar from 1995 to 2025"

Call sign	Location	State	Country	Latitude	Longitude	Elev. (ft)	Years active	Number of scans
KABR	Aberdeen	SD	US	45.455833	-98.413333	1383	1995-2025	2104020
KABX	Albuquerque	NM	US	35.149722	-106.823880	5951	1995-2025	1881729
KAKQ	Norfolk Rich	VA	US	36.984050	-77.007361	255	1995-2025	2105633
KAMA	Amarillo	TX	US	35.233333	-101.709270	3703	1994-2025	2048850
KAMX	Miami	FL	US	25.611083	-80.412667	111	1993-2025	2501194
KAPX	Gaylord	MI	US	44.906350	-84.719533	1561	1996-2025	1934983
KARX	La Crosse	WI	US	43.822778	-91.191111	1357	1996-2025	2043040
KATX	Seattle	WA	US	48.194611	-122.495690	642	1995-2025	2182527
KBBX	Beale AFB	CA	US	39.495639	-121.631610	221	1996-2025	1565373
KBGM	Binghamton	NY	US	42.199694	-75.984722	1703	1995-2025	2162335
KBHX	Eureka	CA	US	40.498583	-124.292160	2516	1995-2025	1760936
KBIS	Bismarck	ND	US	46.770833	-100.760550	1755	1995-2025	2132704
KBLX	Billings	MT	US	45.853778	-108.606800	3703	1996-2025	1858108
KBMX	Birmingham	AL	US	33.172417	-86.770167	759	1995-2025	2103420
KBOX	Boston	MA	US	41.955778	-71.136861	232	1995-2025	2091658
KBRO	Brownsville	TX	US	25.916000	-97.418967	88	1995-2025	2288895
KBUF	Buffalo	NY	US	42.948789	-78.736781	790	1996-2025	2159914
KBYX	Key West	FL	US	24.597500	-81.703167	89	1996-2025	2615033
KCAE	Columbia	SC	US	33.948722	-81.118278	345	1995-2025	2283791
KCBW	Houlton	ME	US	46.039250	-67.806431	860	1996-2025	1986324
KCBX	Boise	ID	US	43.490217	-116.236030	3172	1995-2025	2127537
KCCX	State College	PA	US	40.923167	-78.003722	2486	1995-2025	1992469
KCLE	Cleveland	OH	US	41.413217	-81.859867	860	1995-2025	2293538
KCLX	Charleston	SC	US	32.655528	-81.042194	229	1996-2025	2205677
KCRP	Corpus Christi	TX	US	27.784017	-97.511250	142	1996-2025	1887317
KCXX	Burlington	VT	US	44.511000	-73.166431	431	1997-2025	2007769
KCYS	Cheyenne	WY	US	41.151919	-104.806030	6193	1995-2025	1979946
KDAX	Sacramento	CA	US	38.501111	-121.677830	144	1995-2025	2020902
KDDC	Dodge City	KS	US	37.760833	-99.968889	2671	1992-2025	2047327
KDFX	Laughlin AFB	TX	US	29.273139	-100.280330	1196	1996-2025	1756232
KDGX	Jackson Brandon	MS	US	32.279944	-89.984444	609	2004-2025	1700797
KDIX	Philadelphia	NJ	US	39.947089	-74.410731	230	1995-2025	2070840
KDLH	Duluth	MN	US	46.836944	-92.209722	1542	1995-2025	1883123
KDMX	Des Moines	IA	US	41.731200	-93.722869	1095	1995-2025	2007297
KDOX	Dover AFB	DE	US	38.825767	-75.440117	164	1995-2025	1576153
KDTX	Detroit	MI	US	42.700000	-83.471667	1216	1995-2025	2036452
KDVN	Davenport	IA	US	41.611667	-90.580833	851	1995-2025	2165717
KDYX	Dyess AFB	TX	US	32.538500	-99.254333	1582	1995-2025	1533047
KEAX	Kansas City	MO	US	38.810250	-94.264472	1092	1994-2025	2206033
KEMX	Tucson	AZ	US	31.893650	-110.630250	5319	1995-2025	2040792
KENX	Albany	NY	US	42.586556	-74.064083	1935	1995-2025	2073846
KEOX	Fort Rucker	AL	US	31.460556	-85.459389	537	1996-2025	1204777
KEPZ	El Paso	NM	US	31.873056	-106.698000	4218	1996-2025	1907127
KESX	Las Vegas	NV	US	35.701350	-114.891650	4948	1995-2025	1613693
KEVX	Eglin AFB	FL	US	30.565033	-85.921667	221	1994-2025	1674717
KEWX	Austin San Antonio	TX	US	29.704056	-98.028611	767	1995-2025	2174224
KEYX	Edwards	CA	US	35.097850	-117.560750	2873	1995-2025	1028350
KFCX	Roanoke	VA	US	37.024400	-80.273969	2965	1995-2025	2113793
KFDR	Altus AFB	OK	US	34.362194	-98.976667	1315	1992-2025	1757033
KFDX	Cannon AFB	NM	US	34.634167	-103.618880	4698	1995-2025	1576594
KFFC	Atlanta	GA	US	33.363550	-84.565950	972	1994-2025	2045746
KFSD	Sioux Falls	SD	US	43.587778	-96.729444	1495	1995-2025	2116537
KFSX	Flagstaff	AZ	US	34.574333	-111.198440	7514	1996-2025	1870919
KFTG	Denver Front Range AP	CO	US	39.786639	-104.545800	5611	1993-2025	2129277
KFWS	Dallas	TX	US	32.573000	-97.303150	777	1994-2025	2303487
KGGW	Glasgow	MT	US	48.206361	-106.624690	2384	1996-2025	1875850
KGJX	Grand Junction	CO	US	39.062169	-108.213760	10101	1996-2025	1975945
KGLD	Goodland	KS	US	39.366944	-101.700270	3716	1995-2025	2008528
KGRB	Green Bay	WI	US	44.498633	-88.111111	823	1995-2025	1961194
KGRK	Fort Hood	TX	US	30.721833	-97.382944	603	1995-2025	1750953
KGRR	Grand Rapids	MI	US	42.893889	-85.544889	875	1995-2025	2014877
KGSP	Greer	SC	US	34.883306	-82.219833	1069	1995-2025	2090302
KGWX	Columbus AFB	MS	US	33.896917	-88.329194	590	1995-2025	1869480
KGYX	Portland	ME	US	43.891306	-70.256361	474	1995-2025	2256418
KHDC	Hammond Municipal Airport	LA	US	30.519300	-90.407400	43	2024-2025	133287
KHDX	Holloman AFB	NM	US	33.077000	-106.120030	4270	1995-2025	1582621
KHGX	Houston	TX	US	29.471900	-95.078733	115	1992-2025	2408512
KHNX	San Joaquin Valley	CA	US	36.314181	-119.632130	340	1996-2025	1887415
KHPX	Fort Campbell	KY	US	36.736972	-87.285583	613	1995-2025	1045013
KHTX	Huntsville	AL	US	34.930556	-86.083611	1859	1998-2025	1973803
KICT	Wichita	KS	US	37.654444	-97.443056	1400	1992-2025	2157451
KICX	Cedar City	UT	US	37.591050	-112.862180	10757	1997-2025	1998189
KILN	Cincinnati	OH	US	39.420483	-83.821450	1170	1995-2025	2276444
KILX	Lincoln	IL	US	40.150500	-89.336792	731	1995-2025	1968735
KIND	Indianapolis	IN	US	39.707500	-86.280278	887	1995-2025	2073587
KINX	Tulsa	OK	US	36.175131	-95.564161	749	1994-2025	2053919
KIWA	Phoenix	AZ	US	33.289233	-111.669910	1426	1993-2025	1982697
KIWX	Fort Wayne	IN	US	41.358611	-85.700000	1056	1998-2025	1965265
KJAN	Jackson	MS	US	32.317778	-90.080000	363	1995-2004	533456
KJAX	Jacksonville	FL	US	30.484633	-81.701900	160	1995-2025	2381260
KJGX	Robins AFB	GA	US	32.675683	-83.350833	618	1994-2025	1548091
KJKL	Jackson	KY	US	37.590833	-83.313056	1461	1996-2025	2020023
KLBB	Lubbock	TX	US	33.654139	-101.814160	3378	1994-2025	2108988
KLCH	Lake Charles	LA	US	30.125306	-93.215889	137	1995-2025	2058459
KLGX	Langley Hill NW Washington	WA	US	47.116944	-124.106660	366	2011-2025	946000
KLIX	New Orleans	LA	US	30.336667	-89.825417	179	1995-2023	2116630
KLNX	North Platte	NE	US	41.957944	-100.576220	3113	1996-2025	1967096
KLOT	Chicago	IL	US	41.604444	-88.084444	760	1995-2025	2117789
KLRX	Elko	NV	US	40.739550	-116.802700	6895	1996-2025	1636953
KLSX	St Louis	MO	US	38.698611	-90.682778	722	1992-2025	2199341
KLTX	Wilmington	NC	US	33.989150	-78.429108	145	1995-2025	2366578
KLVX	Louisville	KY	US	37.975278	-85.943889	833	1995-2025	1890064
KLWX	Sterling	VA	US	38.976111	-77.487500	404	1991-2025	2407141
KLZK	Little Rock	AR	US	34.836500	-92.262194	649	1995-2025	2258163
KMAF	Midland Odessa	TX	US	31.943461	-102.189250	2962	1995-2025	2128240
KMAX	Medford	OR	US	42.081169	-122.717360	7561	1996-2025	1635900
KMBX	Minot AFB	ND	US	48.393056	-100.864440	1590	1995-2025	906102
KMHX	Morehead City	NC	US	34.775908	-76.876189	145	1995-2025	2410532
KMKX	Milwaukee	WI	US	42.967900	-88.550667	1023	1995-2025	2078910
KMLB	Melbourne	FL	US	28.113194	-80.654083	149	1991-2025	2875681
KMOB	Mobile	AL	US	30.679444	-88.240000	289	1995-2025	2107326
KMPX	Minneapolis	MN	US	44.848889	-93.565528	1101	1995-2025	2050983
KMQT	Marquette	MI	US	46.531111	-87.548333	1525	1996-2025	1955242
KMRX	Knoxville	TN	US	36.168611	-83.401944	1434	1995-2025	2216879
KMSX	Missoula	MT	US	47.041000	-113.986220	7978	1996-2025	1793071
KMTX	Salt Lake City	UT	US	41.262778	-112.447770	6594	1995-2025	2164900
KMUX	San Francisco	CA	US	37.155222	-121.898440	3550	1995-2025	1559747
KMVX	Grand Forks	ND	US	47.527778	-97.325556	1083	1996-2025	1895747
KMXX	Maxwell AFB	AL	US	32.536650	-85.789750	560	1995-2025	1119596
KNKX	San Diego	CA	US	32.919017	-117.041800	1052	1996-2025	1902854
KNQA	Memphis	TN	US	35.344722	-89.873333	435	1995-2025	2020765
KOAX	Omaha	NE	US	41.320369	-96.366819	1262	1995-2025	2157765
KOHX	Nashville	TN	US	36.247222	-86.562500	676	1995-2025	2106248
KOKX	New York City	NY	US	40.865528	-72.863917	199	1995-2025	1981183
KOTX	Spokane	WA	US	47.680417	-117.626770	2449	1997-2025	1699534
KPAH	Paducah	KY	US	37.068333	-88.771944	506	1995-2025	2001368
KPBZ	Pittsburgh	PA	US	40.531717	-80.217967	1266	1995-2025	2108071
KPDT	Pendleton	OR	US	45.690650	-118.852930	1580	1996-2025	1897627
KPOE	Fort Polk	LA	US	31.155278	-92.976111	473	1995-2025	1262092
KPUX	Pueblo	CO	US	38.459550	-104.181350	5363	1995-2025	2196706
KRAX	Raleigh Durham	NC	US	35.665519	-78.489750	462	1995-2025	2085129
KRGX	Reno	NV	US	39.754056	-119.462020	8396	1995-2025	1937827
KRIW	Riverton	WY	US	43.066089	-108.477300	5633	1996-2025	1963537
KRLX	Charleston	WV	US	38.311111	-81.722778	1213	1995-2025	2107701
KRTX	Portland	OR	US	45.715039	-122.965000	1728	1995-2025	1997738
KSFX	Pocatello	ID	US	43.105600	-112.686130	4539	1995-2025	2267819
KSGF	Springfield	MO	US	37.235239	-93.400419	1375	1995-2025	2175453
KSHV	Shreveport	LA	US	32.450833	-93.841250	387	1995-2025	2023652
KSJT	San Angelo	TX	US	31.371278	-100.492500	2004	1996-2025	1831866
KSOX	Santa Ana Mountains	CA	US	33.817733	-117.636000	3106	1997-2025	1791736
KSRX	Fort Smith	AR	US	35.290417	-94.361889	737	1998-2025	1825903
KTBW	Tampa	FL	US	27.705500	-82.401778	122	1995-2025	2195924
KTFX	Great Falls	MT	US	47.459583	-111.385330	3805	1995-2025	2005896
KTLH	Tallahassee	FL	US	30.397583	-84.328944	177	1995-2025	2170740
KTLX	Oklahoma City	OK	US	35.333361	-97.277761	1278	1991-2025	2207264
KTWX	Topeka	KS	US	38.996950	-96.232550	1415	1995-2025	1954913
KTYX	Fort Drum	NY	US	43.755694	-75.679861	1960	1998-2025	1758303
KUDX	Rapid City	SD	US	44.124722	-102.830000	3195	1996-2025	2054194
KUEX	Hastings	NE	US	40.320833	-98.441944	2057	1995-2025	2095536
KVAX	Moody AFB	GA	US	30.890278	-83.001806	330	1996-2025	1221174
KVBX	Vandenberg AFB	CA	US	34.838550	-120.397910	1354	1995-2025	1036841
KVNX	Vance AFB	OK	US	36.740617	-98.127717	1258	1994-2025	1891615
KVTX	Los Angeles	CA	US	34.412017	-119.178750	2807	1995-2025	1712186
KVWX	Evansville	IN	US	38.260250	-87.724528	625	2003-2025	1525177
KYUX	Yuma	AZ	US	32.495281	-114.656710	239	1996-2025	1703312
PABC	Bethel Faa	AK	US	60.791944	-161.876380	193	2013-2025	843149
PACG	Sitka	AK	US	56.852778	-135.529160	272	1997-2025	1013256
PAEC	Nome	AK	US	64.511389	-165.295000	90	1997-2025	734299
PAHG	Anchorage	AK	US	60.725914	-151.351460	356	1996-2025	1155180
PAIH	Middleton Island	AK	US	59.460767	-146.303440	132	1997-2025	1070154
PAKC	King Salmon	AK	US	58.679444	-156.629440	144	1996-2025	897493
PAPD	Fairbanks	AK	US	65.035114	-147.501430	2707	1996-2025	1065871
PGUA	Andersen AFB Agana	GU	Guam	13.455833	144.811111	386	1995-2025	1133827
PHKI	South Kauai	HI	US	21.893889	-159.552500	340	1996-2025	1748510
PHKM	Kamuela	HI	US	20.125278	-155.777770	3966	1998-2025	1683508
PHMO	Molokai	HI	US	21.132778	-157.180270	1444	1996-2025	1613267
PHWA	South Shore	HI	US	19.095000	-155.568880	1461	1998-2025	1694421
RKJK	Kunsan		South Korea	35.924167	126.622222	192	1997-2025	864308
RKSG	Camp Humphreys		South Korea	37.207569	127.285561	1521	1996-2025	841574
RODN	Kadena		Japan	26.307800	127.903469	412	1996-2023	546431
TJUA	San Juan	PR	US	18.115667	-66.078167	2958	1997-2025	1639033
